# ScalaFlux: a scalable approach to quantify fluxes in metabolic subnetworks

**DOI:** 10.1101/735308

**Authors:** Pierre Millard, Uwe Schmitt, Patrick Kiefer, Julia A. Vorholt, Stéphanie Heux, Jean-Charles Portais

## Abstract

^13^C-metabolic flux analysis (^13^C-MFA) allows metabolic fluxes to be quantified in living organisms and is a major tool in biotechnology and systems biology. Current ^13^C-MFA approaches model label propagation starting from the extracellular ^13^C-labeled nutrient(s), which limits their applicability to the analysis of pathways close to this metabolic entry point. Here, we propose a new approach to quantify fluxes through any metabolic subnetwork of interest by modeling label propagation directly from the metabolic precursor(s) of this subnetwork. The flux calculations are thus purely based on information from within the subnetwork of interest, and no additional knowledge about the surrounding network (such as atom transitions in upstream reactions or the labeling of the extracellular nutrient) is required. This approach, termed ScalaFlux for SCALAble metabolic FLUX analysis, can be scaled up from individual reactions to pathways to sets of pathways. ScalaFlux has several benefits compared with current ^13^C-MFA approaches: greater network coverage, lower data requirements, independence from cell physiology, robustness to gaps in data and network information, better computational efficiency, applicability to rich media, and enhanced flux identifiability. We validated ScalaFlux using a theoretical network and simulated data. We also used the approach to quantify fluxes through the prenyl pyrophosphate pathway of *Saccharomyces cerevisiae* mutants engineered to produce phytoene, using a dataset for which fluxes could not be calculated using existing approaches. A broad range of metabolic systems can be targeted with minimal cost and effort, making ScalaFlux a valuable tool for the analysis of metabolic fluxes.

**Author Summary:** Metabolism is a fundamental biochemical process that enables all organisms to operate and grow by converting nutrients into energy and ‘building blocks’. Metabolic flux analysis allows the quantification of metabolic fluxes *in vivo*, i.e. the actual rates of biochemical conversions in biological systems, and is increasingly used to probe metabolic activity in biology, biotechnology and medicine. Isotope labeling experiments coupled with mathematical models of large metabolic networks are the most commonly used approaches to quantify fluxes within cells. However, many biological questions only require flux information from a subset of reactions, not the full network. Here, we propose a new approach with three main advantages over existing methods: better scalability (fluxes can be measured through a single reaction, a metabolic pathway or a set of pathways of interest), better robustness to missing data and information gaps, and lower requirements in terms of measurements and computational resources. We validate our method both theoretically and experimentally. ScalaFlux can be used for high-throughput flux measurements in virtually any metabolic system and paves the way to the analysis of dynamic fluxome rearrangements.
