## Supplementary material for "ScalaFlux: a scalable approach to quantify fluxes in metabolic subnetworks": S1 Table

### Sheet: Feuil1
		parameter	value
	flux	v1	2
		v2	1.5
		v6	1.2
		v10	1
		v6xch	0.2
	concentration	Sout	1
		Sin	0.5
		A	0.5
		B	0.5
		C	0.5
		D	0.5
		E	0.5
		F	0.5
		G	0.5
		H	0.5
		I	0.5
		J	0.5
		K	0.5
		L	0.5
		M	0.5
		N	0.5
		O	0.5
		P	20
